# Structure of LRRK1 and mechanisms of autoinhibition and activation

**DOI:** 10.1101/2022.11.22.517582

**Authors:** Janice M. Reimer, Andrea M. Dickey, Yu Xuan Lin, Robert G. Abrisch, Sebastian Mathea, Deep Chatterjee, Elizabeth J. Fay, Stefan Knapp, Matthew D. Daugherty, Samara L. Reck-Peterson, Andres E. Leschziner

**Author notes:** Correspondence should be addressed to S.L.R-P. or A.E.L. These authors contributed equally (Andrea M. Dickey, Yu Xuan Lin, Robert G. Abrisch).

## Abstract

Leucine Rich Repeat Kinase 1 and 2 (LRRK1 and LRRK2) are homologs in the ROCO family of proteins in humans. Despite their shared domain architecture and involvement in intracellular trafficking, their disease associations are strikingly different: LRRK2 is involved in familial Parkinson’s Disease (PD) while LRRK1 is linked to bone diseases. Furthermore, PD-linked mutations in LRRK2 are typically autosomal dominant gain-of-function while those in LRRK1 are autosomal recessive loss-of-function. To understand these differences, we solved cryo-EM structures of LRRK1 in its monomeric and dimeric forms. Both differ from the corresponding LRRK2 structures. Unlike LRRK2, which is sterically autoinhibited as a monomer, LRRK1 is sterically autoinhibited in a dimer-dependent manner. LRRK1 has an additional level of autoinhibition that prevents activation of the kinase and is absent in LRRK2. Finally, we place the structural signatures of LRRK1 and LRRK2 in the context of the evolution of the LRRK family of proteins.
