## Supplemental Dataset 1 for "Structure of LRRK1 and mechanisms of autoinhibition and activation"

Accession	Species
XP_032906424.1	Amblyraja radiata
NP_001188385.2	Danio rerio
NP_078928.3	Homo sapiens LRRK1
NP_492839.4	Caenorhabditis elegans
NP_940980.4	Homo sapiens LRRK2
XP_001134523.1	Dictyostelium discoideum AX4
XP_002427797.1	Pediculus humanus corporis
XP_002736404.1	Saccoglossus kowalevskii
XP_003284809.1	Dictyostelium purpureum
XP_003294476.1	Dictyostelium purpureum
XP_003373529.1	Trichinella spiralis
XP_003425729.1	Nasonia vitripennis
XP_004337072.1	Acanthamoeba castellanii str. Neff
XP_004339596.1	Acanthamoeba castellanii str. Neff
XP_004352522.1	Acanthamoeba castellanii str. Neff
XP_004353012.1	Acanthamoeba castellanii str. Neff
XP_004361995.1	Cavenderia fasciculata
XP_004367596.1	Acanthamoeba castellanii str. Neff
XP_004367915.1	Acanthamoeba castellanii str. Neff
XP_005731602.1	Pundamilia nyererei
XP_007905552.2	Callorhinchus milii
XP_007908179.2	Callorhinchus milii
XP_008308656.1	Cynoglossus semilaevis
XP_008403226.2	Poecilia reticulata
XP_009555590.1	Cuculus canorus
XP_010896173.2	Esox lucius
XP_012555367.2	Hydra vulgaris
XP_012588204.1	Condylura cristata
XP_012749112.1	Acytostelium subglobosum LB1
XP_012757658.1	Acytostelium subglobosum LB1
XP_012760012.1	Acytostelium subglobosum LB1
XP_013066303.1	Biomphalaria glabrata
XP_013097712.1	Stomoxys calcitrans
XP_013174285.1	Papilio xuthus
XP_013876060.1	Austrofundulus limnaeus
XP_014209526.1	Copidosoma floridanum
XP_014233075.1	Trichogramma pretiosum
XP_014247457.1	Cimex lectularius
XP_014276941.1	Halyomorpha halys
XP_014347482.1	Latimeria chalumnae
XP_014399058.1	Myotis brandtii
XP_014782789.1	Octopus bimaculoides
XP_015116519.1	Diachasma alloeum
XP_015198814.1	Lepisosteus oculatus
XP_015772409.1	Acropora digitifera
XP_015784227.1	Tetranychus urticae
XP_015819282.1	Nothobranchius furzeri
XP_015840646.1	Tribolium castaneum
XP_016047443.1	Erinaceus europaeus
XP_016103532.1	Sinocyclocheilus grahami
XP_017666944.1	Lepidothrix coronata
XP_017772148.1	Nicrophorus vespilloides
XP_017848820.1	Drosophila busckii
XP_017885653.1	Ceratina calcarata
XP_018108120.1	Xenopus laevis
XP_018323263.1	Agrilus planipennis
XP_018595881.2	Scleropages formosus
XP_018618641.1	Scleropages formosus
XP_018906419.1	Bemisia tabaci
XP_019333123.1	Alligator mississippiensis
XP_019617338.1	Branchiostoma belcheri
XP_019623007.1	Branchiostoma belcheri
XP_020428079.1	Heterostelium album PN500
XP_020429574.1	Heterostelium album PN500
XP_020479276.1	Monopterus albus
XP_020610026.1	Orbicella faveolata
XP_020612099.1	Orbicella faveolata
XP_020652645.1	Pogona vitticeps
XP_020713747.1	Ceratitis capitata
XP_020891986.1	Exaiptasia diaphana
XP_020898149.1	Exaiptasia diaphana
XP_020914476.1	Exaiptasia diaphana
XP_021368573.1	Mizuhopecten yessoensis
XP_021920935.1	Zootermopsis nevadensis
XP_022097750.1	Acanthaster planci
XP_022107621.1	Acanthaster planci
XP_022111022.1	Acanthaster planci
XP_022298272.1	Crassostrea virginica
XP_022329885.1	Crassostrea virginica
XP_022703572.1	Varroa jacobsoni
XP_022785899.1	Stylophora pistillata
XP_022795822.1	Stylophora pistillata
XP_023029002.1	Leptinotarsa decemlineata
XP_023326413.1	Eurytemora affinis
XP_023564370.1	Octodon degus
XP_023937942.1	Bicyclus anynana
XP_024117547.1	Oryzias melastigma
XP_024137746.1	Oryzias melastigma
XP_024235857.1	Oncorhynchus tshawytscha
XP_024503827.1	Strongyloides ratti
XP_024897004.1	Pteropus alecto
XP_024943937.1	Cephus cinctus
XP_025065501.1	Alligator sinensis
XP_025107350.1	Pomacea canaliculata
XP_025421547.1	Sipha flava
XP_025977499.1	Dromaius novaehollandiae
XP_026071877.1	Carassius auratus
XP_026149125.1	Mastacembelus armatus
XP_026220797.1	Anabas testudineus
XP_026273351.1	Frankliniella occidentalis
XP_026533023.1	Notechis scutatus
XP_026747625.1	Trichoplusia ni
XP_026829906.1	Ooceraea biroi
XP_026859030.2	Electrophorus electricus
XP_027055244.1	Pocillopora damicornis
XP_027206363.1	Dermatophagoides pteronyssinus
XP_027253651.1	Cricetulus griseus
XP_028304639.1	Gouania willdenowi
XP_028333065.1	Gouania willdenowi
XP_028391624.1	Dendronephthya gigantea
XP_028409574.1	Dendronephthya gigantea
XP_028415446.1	Dendronephthya gigantea
XP_028416799.1	Dendronephthya gigantea
XP_028812427.1	Denticeps clupeoides
XP_028813822.1	Denticeps clupeoides
XP_028897545.1	Zeugodacus cucurbitae
XP_028968531.1	Galendromus occidentalis
XP_028999542.1	Betta splendens
XP_029010427.1	Betta splendens
XP_029187052.2	Acropora millepora
XP_029313126.1	Cottoperca gobio
XP_029473217.1	Rhinatrema bivittatum
XP_029643290.1	Octopus sinensis
XP_029646318.1	Octopus sinensis
XP_029688116.1	Takifugu rubripes
XP_029736246.1	Aedes albopictus
XP_029951512.1	Salarias fasciatus
XP_029977649.1	Sphaeramia orbicularis
XP_030045605.1	Microcaecilia unicolor
XP_030221087.1	Gadus morhua
XP_030232486.1	Gadus morhua
XP_030646389.1	Chanos chanos
XP_030816227.1	Camarhynchus parvulus
XP_030828896.1	Strongylocentrotus purpuratus
XP_031347202.1	Photinus pyralis
XP_031554299.1	Actinia tenebrosa
XP_031560456.1	Actinia tenebrosa
XP_031568177.1	Actinia tenebrosa
XP_031569514.1	Actinia tenebrosa
XP_031571669.1	Actinia tenebrosa
XP_032077596.1	Thamnophis elegans
XP_032088514.1	Thamnophis elegans
XP_032226651.2	Nematostella vectensis
XP_032478864.1	Phocoena sinus
XP_032525892.1	Danaus plexippus plexippus
XP_032576550.1	Drosophila sechellia
XP_032810325.1	Petromyzon marinus
XP_033109441.1	Anneissia japonica
XP_033111272.1	Anneissia japonica
XP_033120526.1	Anneissia japonica
XP_033633998.1	Asterias rubens
XP_033635275.1	Asterias rubens
XP_033645351.1	Asterias rubens
XP_033739213.1	Pecten maximus
XP_033749578.1	Pecten maximus
XP_033759237.1	Pecten maximus
XP_033824647.1	Periophthalmus magnuspinnatus
XP_033847562.1	Periophthalmus magnuspinnatus
XP_034308389.1	Crassostrea gigas
XP_034314769.1	Crassostrea gigas
XP_034390118.1	Cyclopterus lumpus
XP_034413570.1	Cyclopterus lumpus
XP_034622773.1	Trachemys scripta elegans
XP_034757766.1	Acipenser ruthenus
XP_034982363.1	Zootoca vivipara
XP_034986799.1	Zootoca vivipara
XP_035274752.1	Anguilla anguilla
XP_035281064.1	Anguilla anguilla
XP_035387696.1	Electrophorus electricus
XP_035701600.1	Folsomia candida
XP_035783724.1	Anopheles albimanus
XP_035800389.1	Amphiprion ocellaris
XP_035828109.1	Aplysia californica
XP_036063763.1	Onychomys torridus
XP_036211673.1	Myotis myotis
XP_036373397.1	Megalops cyprinoides
XP_036431880.1	Colossoma macropomum
XP_037110961.1	Syngnathus acus
XP_037299202.1	Manduca sexta
XP_037306590.1	Pungitius pungitius
XP_037369231.1	Talpa occidentalis
XP_037834279.1	Kryptolebias marmoratus
XP_037835926.1	Kryptolebias marmoratus
XP_037875629.1	Bombyx mori
XP_037891855.1	Glossina fuscipes
XP_037942768.1	Teleopsis dalmanni
XP_038067103.1	Patiria miniata
XP_038069546.1	Patiria miniata
XP_038074850.1	Patiria miniata
XP_038074856.1	Patiria miniata
XP_038162763.1	Cyprinodon tularosa
XP_038668138.1	Scyliorhinus canicula
XP_039215026.1	Crotalus tigris
XP_039454927.1	Oreochromis aureus
XP_039617043.1	Polypterus senegalus
XP_039628634.1	Polypterus senegalus
XP_040198253.1	Rana temporaria
XP_040578378.1	Lepeophtheirus salmonis
XP_040609888.1	Mesocricetus auratus
XP_041113508.1	Polyodon spathula
XP_041348340.1	Gigantopelta aegis
XP_041363499.1	Gigantopelta aegis
XP_041442810.1	Xenopus laevis
XP_041462892.1	Lytechinus variegatus
XP_041464429.1	Lytechinus variegatus
XP_041640649.1	Cheilinus undulatus
XP_041840514.1	Melanotaenia boesemani
XP_041917165.1	Alosa sapidissima
XP_041966047.1	Alosa sapidissima
XP_041989149.1	Aricia agestis
XP_042147598.1	Ixodes scapularis
XP_042174965.1	Oncorhynchus tshawytscha
XP_042844148.1	Panthera tigris
XP_042905583.1	Parasteatoda tepidariorum
XP_042935833.1	Brugia malayi
XP_043233053.1	Amphibalanus amphitrite
XP_043263337.1	Colletes gigas
XP_043282449.1	Venturia canescens
XP_043569546.1	Chiloscyllium plagiosum
XP_043824509.1	Dromiciops gliroides
XP_043886127.1	Solea senegalensis
XP_044005005.1	Aphidius gifuensis
XP_044136143.1	Bufo gargarizans
XP_044279156.1	Varanus komodoensis
XP_044740580.1	Chrysoperla carnea
XP_045142310.1	Echinops telfairi
XP_045189912.1	Mercenaria mercenaria
XP_045213481.1	Mercenaria mercenaria
XP_045460940.1	Harmonia axyridis
XP_045530211.1	Pieris brassicae
XP_045599192.1	Procambarus clarkii
XP_046393381.1	Ischnura elegans
XP_046527794.1	Equus quagga
XP_046646629.1	Daphnia pulicaria
XP_046668017.1	Homalodisca vitripennis
XP_046713878.1	Silurus meridionalis
XP_046847823.1	Xenia sp. Carnegie 2017
XP_046856792.1	Xenia sp. Carnegie 2017
XP_046897336.1	Hypomesus transpacificus
XP_046906764.1	Hypomesus transpacificus
XP_046912895.1	Dermatophagoides farinae
XP_046975207.1	Vanessa cardui
XP_047128450.1	Hydra vulgaris
XP_047128453.1	Hydra vulgaris
XP_047142009.1	Hydra vulgaris
XP_047143158.1	Hydra vulgaris
XP_047143281.1	Hydra vulgaris
XP_047143514.1	Hydra vulgaris
XP_047144101.1	Hydra vulgaris
XP_047144213.1	Hydra vulgaris
XP_047542335.1	Vanessa atalanta
XP_047675646.1	Tachysurus fulvidraco
XP_048248699.1	Haliotis rufescens
XP_048252841.1	Haliotis rufescens
XP_048338174.1	Sphaerodactylus townsendi
XP_048410179.1	Stegostoma fasciatum
XP_048418965.1	Stegostoma fasciatum
XP_048526705.1	Dendroctonus ponderosae
XP_048577767.1	Nematostella vectensis
XP_048583427.1	Nematostella vectensis
XP_048584778.1	Nematostella vectensis
XP_048737827.1	Ostrea edulis
XP_048762622.1	Ostrea edulis
XP_048825230.1	Brienomyrus brachyistius
XP_049528486.1	Dermacentor silvarum
XP_049531803.1	Anopheles darlingi
XP_049639831.1	Suncus etruscus
XP_049788729.1	Schistocerca nitens
XP_049883152.1	Pectinophora gossypiella
XP_049987333.1	Microtus fortis
XP_050071280.1	Anopheles maculipalpis
XP_050083787.1	Anopheles aquasalis
XP_645923.1	Dictyostelium discoideum AX4
